# Selective life-long suppression of an odor processing channel in response to critical period experience

**DOI:** 10.1101/2025.07.18.665601

**Authors:** Hans C. Leier, Julius Jonaitis, Alexander J. Foden, Abigail J. Wilkov, Paola Van der Linden Costello, Heather T. Broihier, Andrew M. Dacks

## Abstract

Sensory circuits undergo experience-dependent plasticity during early-life critical periods, attuning the nervous system to levels of key environmental stimuli. During a critical period in the *Drosophila* olfactory system, we found that exposure to ethyl butyrate (EB) induces glial phagocytosis of odorant receptor Or42a-positive olfactory sensory neuron (OSN) axon terminals which terminate in the VM7 glomerulus (Leier and Foden et al., 2025). Here, we extend these findings by establishing functional significance and circuit selectivity in this critical period paradigm. First, using a combination of two-photon Ca^2+^ imaging and the genetically-encoded voltage indicator ASAP5, we find that Or42a OSN odor-evoked responses are permanently suppressed in animals with critical period odor exposure. Thus, critical period odor exposure results in long-term changes to odor sensitivity in Or42a OSNs. Second, to establish the selectivity of glial pruning for Or42a axon terminals, we examined projection neurons (PNs) postsynaptic to Or42a OSNs as well as a second population of highly EB-responsive OSNs, called Or43b OSNs. We find that (1) within VM7, glial pruning is selective for Or42a terminals, and (2) while Or43b OSNs appear modestly pruned, they maintain their sensitivity to EB. To elucidate this difference, we turned to the *Drosophila* connectome. We identify striking differences in the scale of inhibitory connectivity to Or42a and Or43b OSNs, suggesting that Or42a OSNs may play a particularly central role in EB odor processing. This study expands our understanding of this critical period plasticity paradigm by demonstrating life-long suppression of pruned Or42a OSNs and establishing its specificity within and between sensory circuits.
