## Supplemental Data 1 for "Selective life-long suppression of an odor processing channel in response to critical period experience"

### Sheet: Fig. 1D
Source data for Leier, Jonaitis, Foden et al. (2026)
Figure 1D
Genotype		w; Or42a-GAL4/+ ; UAS-GCaMP8f/+
Odorant exposure (0-2 DPE)		Mineral oil		15% EB
Odor stimulus		Mineral oil	5% EB	Mineral oil	5% EB
Measurement		Mean Peak ∆F/F0 (%)
		39.4427	90.3429	18.5289	34.7325
		45.8683	120.773	10.9238	15.812
		57.559	148.126	14.022	165.978
		17.4245	132.868	23.4743	92.6586
		37.2541	96.4731	29.0933	65.9402
		69.5473	136.97	21.1015	108.516
		44.8367	87.9292	20.8866	97.8166
		56.3019	98.6683	19.5485	59.0311
		25.3111	126.748	47.4253	62.5373
		22.3057	145.483	23.322	55.1375
			108.758	32.3439	62.54
				13.2043	59.1363
					145.415
Descriptive statistics	Sample size (n)	10 animals	11 animals	12 animals	13 animals
	Mean	41.5851	117.558	22.8229	78.8655
	Std. Deviation	16.7537	22.1757	9.92404	42.2446
Shapiro-Wilk normality test	W	0.9667	0.921	0.8884	0.9236
	p value	0.8589	0.3271	0.1124	0.2804
Unpaired t test (5% EB vs. 5% EB)	p value	0.012

### Sheet: Fig. 1F
Source data for Leier, Jonaitis, Foden et al. (2026)
Figure 1F
Genotype		w; Or42a-GAL4/+ ; UAS-GCaMP8f/+
Odorant exposure (0-2 DPE)		Mineral oil		15% EB
Odor stimulus		Mineral oil	5% EB	Mineral oil	5% EB
Measurement		Mean Peak ∆F/F0 (%)
		20.6727	57.2055	11.0959	15.3298
		25.7412	26.7573	12.8341	13.2824
		23.4337	66.9865	19.1973	18.4961
		18.1677	21.3447	23.2801	24.8323
		10.5625	15.4039	16.171	45.3188
		19.4563	22.7401	13.141	11.9194
		38.2822	86.3253	15.89	14.1602
		13.1588	18.6154
			21.2823
Descriptive statistics	Sample size (n)	8 animals	9 animals	7 animals	7 animals
	Mean	21.1844	37.4068	15.9442	20.477
	Std. Deviation	8.51673	25.845	4.19305	11.7714
Shapiro-Wilk normality test	W	0.9311	0.7923	0.9381	0.7471
	p value	0.526	0.0167	0.6217	0.0118
Mann-Whitney U-test (5% EB vs. 5% EB)	p value	0.0418
