## Supplemental Data 2 for "Selective life-long suppression of an odor processing channel in response to critical period experience"

### Sheet: Fig. 2B
Source data for Leier, Jonaitis, Foden et al. (2026)
Figure 2B
Genotype		w; VT033006-p65ADZp in attP40/UAS-GCaMP8f; R19G08-ZpGdbd in attP2/+
Odorant exposure (0-2 DPE)		Mineral oil		15% EB
Odor stimulus		Mineral oil	5% EB	Mineral oil	5% EB
Measurement		Mean Peak ∆F/F0 (%)
		13.7038	43.7505	10.4056	25.3283
		29.9483	45.0119	27.365	28.2411
		34.4072	84.9232	5.16434	12.7154
		48.8866	78.6285	29.9792	28.5761
		13.4081	18.7254	19.5127	33.4412
		26.5955	44.5973	37.8468	29.0337
		28.4004	66.5263	16.706	53.1477
		47.1734	24.7594	5.77556	23.2906
		68.6549	119.934	38.865	29.0482
		11.0192	33.049	44.2916	28.0501
		22.3878	66.5128	6.65097	22.8207
				17.3392	59.4263
Descriptive statistics	Sample size (n)	11 animals	11 animals	12 animals	12 animals
	Mean	31.3259	56.9471	21.6585	31.0933
	Std. Deviation	17.6611	29.9008	13.8043	12.8881
Shapiro-Wilk normality test	W		0.9409		0.821
	p value		0.5311		0.0164
Mann-Whitney U-test (5% EB vs. 5% EB)	p value	0.0225

### Sheet: Fig. 2D
Source data for Leier, Jonaitis, Foden et al. (2026)
Figure 2D
Genotype		dlg1[4K], UAS-FLP [8208]; VT033006-p65ADZp in attP40/+; R19G08-ZpGdbd in attP2/+
Odorant exposure (0-2 DPE)		Mineral oil	15% EB
Measurement		Number of DLG puncta in VM7
		43	126
		124	93
		169	227
		240	129
		161	265
		155	260
		223	259
		133
		115
		194
		175
Descriptive statistics	Sample size (n)	11 ALs	7 ALs
	Mean	157.455	194.143
	Std. Deviation	54.3367	75.0121
Shapiro-Wilk normality test	W	0.97	0.82
	p value	0.85	0.06
Unpaired t test	p value	0.25

### Sheet: Fig. 2F
Source data for Leier, Jonaitis, Foden et al. (2026)
Figure 2F
Genotype		w; VT033006-p65ADZp in attP40/UAS-mCD8::GFP; R19G08-ZpGdbd in attP2/+
Odorant exposure (0-2 DPE)		Mineral oil	15% EB
Measurement		VM7 PN dendritic arbor volume (μm3)
		2369.59	1849.41
		1901.39	1951.85
		1682.61	2127.33
		1643.62	2004.14
		1555.41	1055.06
		1640.7	1350.2
		2432.63	1161.52
		3173.95	1419.17
		957.78	944.768
		575.85	1823.4
		709.03	1380.46
		1923.89	1817.79
		1410.15	1441.76
		463.39	1430.81
		725.33	1520.92
		424.23	1188.54
		1443.82	1521.19
		948.47	788.35
		1810.49	1540.89
		1063.77	962.92
			1959.15
			2252.9
			1249.31
Descriptive statistics	Sample size (n)	20 ALs	23 ALs
	Mean	1442.8	1510.51
	Std. Deviation	725.043	403.634
Shapiro-Wilk normality test	W	0.95	0.97
	p value	0.43	0.7
Unpaired t test	p value	0.7

### Sheet: Fig. 2H
Source data for Leier, Jonaitis, Foden et al. (2026)
Figure 2H
Genotype		w; VT033006-p65ADZp in attP40/UAS-mCD8::GFP; R19G08-ZpGdbd in attP2/+
Odorant exposure (0-2 DPE)		Mineral oil	15% EB
Measurement		VM7 PN axonal arbor volume (μm3)
		1785.46	3152.24
		2887.26	2289.43
		3565.92	3596.71
		3914.59	4962.35
		3121.71	3506.77
		2465.12	3874.8
		4489.41	5246.82
		5438.02	4062.29
		1854.47	2790.45
		2348.1	2143.13
		3082.28	4353.39
		1532.43	2226.89
		3481.71	1792.02
		3731.38	2549.47
		2677.13	2670.08
		1584.95	1765.87
		1979.73	3559.04
		1695.42	2100.66
		2270.04	788.51
			1654.85
			1742.15
			3255.79
			2273.06
			1518.19
			901.48
Descriptive statistics	Sample size (n)	19 ALs	25 ALs
	Mean	2837.11	2751.06
	Std. Deviation	1071.1	1181.16
Shapiro-Wilk normality test	W	0.94	0.97
	p value	0.21	0.6
Unpaired t test	p value	0.8

### Sheet: Fig. 2J
Source data for Leier, Jonaitis, Foden et al. (2026)
Figure 2J
Genotype		w; VT033006-p65ADZp in attP40/UAS-mCD8::GFP; R19G08-ZpGdbd in attP2/+
Odorant exposure (0-2 DPE)		Mineral oil	15% EB
Measurement		VM7 PN axonal arbor Brp count
		759	413
		1299	494
		1447	567
		967	517
		424	1079
		300	360
Descriptive statistics	Sample size (n)	6 ALs	6 ALs
	Mean	2837.11	2751.06
	Std. Deviation	1071.1	1181.16
Shapiro-Wilk normality test	W	0.94	0.77
	p value	0.6917	0.0283
Mann-Whitney U-test	p value	0.3939
