## Supplemental Data 3 for "Selective life-long suppression of an odor processing channel in response to critical period experience"

### Sheet: Fig. 3A
Source data for Leier, Jonaitis, Foden et al. (2026)
Figure 3A
ORs	Response
ac1A	-0.042
ac2A	-0.004
ac3A	0.003
ac3B	0.13
ac4	-0.047
Or1a	0.011
Or2a	0.025
Or7a	0.045
Or9a	0.32
Or10a	0.025
Or13a	0.109
Or19a	0.12
Or22a	0.402
Or22b	0.004
Or23a	0.044
Or30a	0.01
Or33a	0
Or33b	0.082
Or35a	0.302
Or42a	0.739
Or42b	0.475
Or43a	0.091
Or43b	0.701
Or45a	0.141
Or45b	0.019
Or47a	0.256
Or47b	-0.04
Or49a	0.07
Or49b	-0.002
Or59a	0.054
Or59b	0.096
Or59c	0.314
Or65a	-0.021
Or67a	0.306
Or67b	0.017
Or67c	0.408
Or71a	0.046
Or74a	0.034
Or82a	0.02
Or85a	0.422
Or85b	0.209
Or85c	0.148
Or85d	0.063
Or85f	0.073
Or88a	-0.018
Or92a	0.135
Or94a	-0.01
Or94b	0.06
Or98a	0.255
Gr21a.Gr63a	0.036
ab2B	0.276
ab4B	0.124
ab5B	0.041
ac1	0.081
ac2	0.024
ac3_noOr35a	0.081
ac1BC	0.011
ac2BC	-0.001
Or83c	0.06

### Sheet: Fig. 3B
Source data for Leier, Jonaitis, Foden et al. (2026)
Figure 3B
Genotype		w; Or43b-GAL4/UAS-mCD8::GFP		w; Or42a-GAL4/UAS-mCD8::GFP
Odorant exposure (0-2 DPE)		Mineral oil	15% EB	Mineral oil	15% EB
Measurement		No. VM2 Brp puncta		No. VM7 Brp puncta
		316	361	854	278
		364	343	806	170
		383	168	849	784
		273	281	945	81
		487	300	1042	307
		295	264	804	664
		353	312	702	365
		208	264	945	139
		361	263	783	566
		366	273	896	35
		305	326		405
		290	229		894
		302	321
		271	191
		365	292
		304	189
		272	324
		280	187
		281	235
		217	380
		266	212
		323	271
		248	348
		446	330
		386	343
			299
Descriptive statistics	Sample size (n)	25 ALs	26 ALs	10 ALs	12 ALs
	Mean	318.48	281	862.6	390.667
	Std. Deviation	65.9931	58.9359	97.6982	280.987
Shapiro-Wilk normality test	W	0.9521	0.9584	0.9779	0.9401
	p value	0.2791	0.3618	0.9527	0.4994
Unpaired t test	p value	0.0373		<0.0001

### Sheet: Fig. 3C
Source data for Leier, Jonaitis, Foden et al. (2026)
Figure 3C
Genotype		w; Or43b-GAL4/UAS-mCD8::GFP		w; Or42a-GAL4/UAS-mCD8::GFP
Odorant exposure (0-2 DPE)		Mineral oil	15% EB	Mineral oil	15% EB
Measurement		VM2 volume (μm3)		VM7 volume (μm3)
		732.918	585.818	1874.96	334.78
		824.849	787.387	1781.57	278.36
		739.257	898.227	1440.27	1115.01
		912.542	701.958	1981.67	799.69
		869.063	455.345	2100.96	106.37
		885.508	550.437	1846.83	55.08
		765.595	691.276	1814.05	432.33
		769.171	711.559	1644.09	596.44
		874.006	725.618	1799.1	1952.42
		570.063	694.854	2551.17	1296
		858.859	368.829		187.96
		666.697	429.71		91.08
		591.421	667.284
		526.263	501.685
		605.542	399.051
		521.827	420.533
		538.213	586.667
		681.141	633.406
		898.359	323.877
		426.812	699.167
		510.888	670.859
		818.531	680.749
		688.562	699.807
		789.461	379.288
		745.371	581.944
			363.49
Descriptive statistics	Sample size (n)	25 ALs	26 ALs	10 ALs	12 ALs
	Mean	712.437	584.955	1883.47	603.793
	Std. Deviation	142.634	152.417	294.436	586.957
Shapiro-Wilk normality test	W	0.9428	0.9366	0.9068	0.8602
	p value	0.1721	0.1112	0.26	0.0491
Unpaired t test	p value	0.0034		<0.0001

### Sheet: Fig. 3E
Source data for Leier, Jonaitis, Foden et al. (2026)
Figure 3E
Genotype		w; Or43b-GAL4/+ ; UAS-GCaMP8f/+
Odorant exposure (0-2 DPE)		Mineral oil		15% EB
Odor stimulus		Mineral oil	5% EB	Mineral oil	5% EB
Measurement		Mean Peak ∆F/F0 (%)
		9.98555	36.0823	19.033	55.5628
		59.9576	38.967	24.789	68.4707
		17.3902	32.2313	50.4585	98.9646
		86.7811	64.402	21.7524	43.2722
		52.3977	31.4063	21.8233	50.5766
		40.438	57.6523	27.1923	47.6362
		46.8034	94.0568	39.061	90.1427
		41.5803	90.7829	23.4749	42.4465
		23.4607	67.4964	53.5086	180.756
		32.8712	114.124	26.0592	43.4254
		27.6252	121.422	26.6597	34.1243
		28.5903	103.665	12.3901	24.8259
		17.5393	60.8852	12.3804	16.8781
		11.8745	34.6213	56.0813	61.8917
		23.2542	67.1722	45.9513	53.6854
Descriptive statistics	Sample size (n)	15 animals	15 animals	15 animals	15 animals
	Mean	34.7033	67.6645	30.7077	60.8439
	Std. Deviation	20.6403	30.724	14.5418	39.6445
Shapiro-Wilk normality test	W	0.9152	0.9106	0.8864	0.7873
	p value	0.1624	0.1383	0.0592	0.0025
Unpaired t test (5% EB vs. 5% EB)	p value	0.6026
