## Supplemental Data 4 for "Selective life-long suppression of an odor processing channel in response to critical period experience"

### Sheet: Fig. 4B
Source data for Leier, Jonaitis, Foden et al. (2026)
Figure 4B
Or42a OSN inputs (99% threshold)		Or43b OSN inputs (99% threshold)
Partner	No. synapses	Partner	No. synapses
lLN2F_b	953	lLN2F_b	133
il3LN6	93	lLN2F_a	32
lLN2T_e	91	lLN2T_d	29
lLN2P_b	85	lLN2T_e	16
lLN2T_b	49	lLN2P_b	6

### Sheet: Fig. 4C
Source data for Leier, Jonaitis, Foden et al. (2026)
Figure 4C
Or42a OSN outputs (95% threshold)		Or43b OSN outputs (95% threshold)
Partner	No. synapses	Partner	No. synapses
VM7d_adPN	4351	VM2_adPN	1653
lLN2F_b	583	lLN2F_b	83
il3LN6	470	lLN2F_a	64
Other	309	il3LN6	45
lLN2T_b	169
lLN2F_a	147
lLN2P_b	99
Other	0
