## Supplemental Data 5 for "Selective life-long suppression of an odor processing channel in response to critical period experience"

### Sheet: Fig. 5A
Source data for Leier, Jonaitis, Foden et al. (2026)
Figure 5A
Genotype		w; Or42a-GAL4, UAS-mCD8::GFP/UAS-LexA RNAi		w; Or42a-GAL4, UAS-mCD8::GFP; UAS-rdl RNAi/+
Odorant exposure (0-2 DPE)		Mineral oil	15% EB	Mineral oil	15% EB
Measurement		VM7 volume (μm^3)		VM7 volume (μm^3)
		621	462	884	40.5
		1418	471	786	46.9
		500	986	870	20
		738	714	901	0.68
		475	584	716	2.1
		769	381	717	6.53
		926	496	1100	167
		927	402	1561	305
		1024	102	872	60.8
		1215	58.2	1320	106
		732	10.1	884	199
		1105	51	922	157
		858	332	1134	335
		399	426	1043	444
		1125	255	749	509
		823	347	1126	470
		1139	661
		981	470
		1305
		1149
Descriptive statistics	Sample size (n)	20 ALs	18 ALs	16 ALs	16 ALs
	Mean	911.5	400.5	974.1	179.3
	Std. Deviation	282.2	251.6	230.6	178.7
Shapiro-Wilk normality test	W	0.98	0.95	0.89	0.86
	p value	0.9005	0.5036	0.0522	0.0216
One-way ANOVA	p value	<0.0001

### Sheet: Fig. 5B
Source data for Leier, Jonaitis, Foden et al. (2026)
Figure 5B
Genotype		w; Or43b-GAL4, UAS-mCD8::GFP/UAS-LexA RNAi		w; Or43b-GAL4/UAS-mCD8::GFP; UAS-rdl RNAi/+
Odorant exposure (0-2 DPE)		Mineral oil	15% EB	Mineral oil	15% EB
Measurement		VM2 volume (μm^3)		VM2 volume (μm^3)
		785	582	1141	280
		534	601	1313	267
		673	384	498	205
		574	558	1204	317
		506	726	371	282
		521	734	1010	391
		751	324	812	166
		1093	848	679	524
		446	384	784	488
		746	379	877	377
		801	678	642	462
		874	357	1015	261
		915	270	850	434
		1168	485	827	250
			272	884	325
			635	813	168
			237
			254
			579
			432
			312
			626
			506
			825
Descriptive statistics	Sample size (n)	14 ALs	24 ALs	16 ALs	16 ALs
	Mean	741.9	499.5	857.5	324.8
	Std. Deviation	219.4	185.6	246.5	111.1
Shapiro-Wilk normality test	W	0.94	0.95	0.98	0.95
	p value	0.4667	0.234	0.9332	0.5262
One-way ANOVA	p value	<0.0001
